# Re-evaluating of Chemotaxis in *Acanthamoeba castellanii* and *Acanthamoeba polyphaga*: A Modern Perspective Using Advanced Imaging and Tracking Technologies

**DOI:** 10.1101/2025.10.29.683042

**Authors:** Viktor Hermaraj, Brendan W. Wren, Fauzy Nasher

## Abstract

Chemotaxis, the directed movement of an organism towards nutrients or away from noxious agents is a fundamental process for the survival of many microorganisms. We combined high-resolution imaging, microfluidic gradients, and frame-by-frame tracking to re-evaluate Acanthamoeba chemotaxis to microbial glycans (Mannan, Mannose, *N*-acetyl-d-glucosamine (GlcNAc), *N*-acetyl-muramic acid (MurNAc)) and peptides (*N*-formyl methionyl-leucyl-phenylalanine (fMLP) and Boc-Phe-Leu-Phe-Leu-Phe (BOC_FLFLF)). Our quantitative tracking results on *A. castellanii* confirm the core patterns in the original studies reported by Schuster and Levandowsky; attraction to fMLP and GlcNAc and lack of response to MurNAc or the peptide antagonist BOC-FLFLF, while revealing previously missed attraction to mannan. In contrast, *A. polyphaga* demonstrated a more restricted response, with significant chemotaxis observed only toward fMLP, and lack of motility in the presence of MurNAc or BOC-FLFLF. Notably, formyl peptide responses were differentially modulated: BOC-FLFLF reduced fMLP-induced directionality in *A. castellanii* without impairing motility, while in *A. polyphaga*, it suppressed both velocity and orientation. These distinct chemoattractant “signatures” are consistent with micro-niche adaptation, and we hypothesise that fine-scale tuning of receptor thresholds to local prey spectra contributes to the observed species differences rather than large-scale habitat segregation. By integrating advanced methodologies with classical paradigms, this study offers new perspectives on Acanthamoeba chemotaxis and supports emerging models of protist pattern recognition paralleling innate immunity.
