## Supplementary File 1 for "Re-evaluating of Chemotaxis in *Acanthamoeba castellanii* and *Acanthamoeba polyphaga*: A Modern Perspective Using Advanced Imaging and Tracking Technologies"

### Sheet: fMLP
	Min	Max	Mean	Std Dev				Track Number	Velocity [µm/sec]				Track Number	Accumulated distance [µm]	Euclidean distance [µm]					Track Number	Directionality	Endpoint X Value	Endpoint Y Value
Accumulated distance (µm)	123.586	1583.36	759.975	310.416				1	0.222716				1	1099.66	71.4853					1	0.0650066	-58.17	-41.55
Euclidean distance (µm)	24.7074	422.926	157.887	99.6072				2	0.147426				2	727.917	78.9581					2	0.108471	-39.888	68.142
Velocity (µm/sec)	0.0805524	0.320681	0.186625	0.0516304				3	0.161138				3	795.62	200.249					3	0.251689	-64.818	189.468
Forward Migration Index	X: -0.0058041	Y: 0.0106474						4	0.195038				4	962.999	84.7457					4	0.0880018	-63.156	56.508
Directness	0.234019							5	0.0889441				5	439.162	24.7074					5	0.0562604	16.62	-18.282
								6	0.140321				6	254.332	137.465					6	0.540493	34.902	-132.96
								7	0.170411				7	670.993	255.689					7	0.38106	69.804	245.976
								8	0.245377				8	644.115	113.455					8	0.176141	-113.016	9.972
								9	0.303001				9	1022.63	199.551					9	0.195135	172.848	99.72
								10	0.167346				10	826.271	79.5333					10	0.0962557	34.902	71.466
								11	0.123586				11	123.586	56.2385					11	0.455056	31.578	46.536
								12	0.126939				12	626.76	84.7457					12	0.135212	16.62	83.1
								13	0.102774				13	507.445	30.1001					13	0.059317	-3.324	29.916
								14	0.179984				14	798.681	315.049					14	0.394461	-302.484	88.086
								15	0.205259				15	230.917	131.708					15	0.570368	89.748	96.396
								16	0.282159				16	987.555	278.17					16	0.281676	-260.934	96.396
								17	0.167676				17	827.901	169.394					17	0.204606	46.536	162.876
								18	0.206676				18	361.682	189.679					18	0.524436	-78.114	-172.848
								19	0.159078				19	785.45	159.067					19	0.202517	69.804	142.932
								20	0.182622				20	342.415	82.5664					20	0.241129	53.184	-63.156
								21	0.188853				21	932.463	145.622					21	0.156169	-114.678	89.748
								22	0.187324				22	409.771	152.94					22	0.373234	-152.904	3.324
								23	0.166923				23	615.529	30.6458					23	0.0497877	29.916	6.648
								24	0.119752				24	591.278	83.3655					24	0.140992	-76.452	33.24
								25	0.143233				25	438.651	50.6569					25	0.115484	-33.24	-38.226
								26	0.153292				26	756.879	47.3013					26	0.0624952	14.958	44.874
								27	0.263989				27	1303.44	235.617					27	0.180765	-154.566	177.834
								28	0.177256				28	875.2	379.933					28	0.43411	377.274	44.874
								29	0.201081				29	992.839	226.728					29	0.228363	104.706	-201.102
								30	0.0805524				30	397.727	34.584					30	0.086954	19.944	-28.254
								31	0.207782				31	1025.92	132.96					31	0.1296	-79.776	106.368
								32	0.230792				32	1139.54	422.926					32	0.371139	191.13	377.274
								33	0.221013				33	1091.25	192.577					33	0.176473	-81.438	174.51
								34	0.114153				34	563.632	77.5996					34	0.137678	-76.452	13.296
								35	0.192893				35	530.456	293.05					35	0.552449	-284.202	-71.466
								36	0.137514				36	678.974	129.647					36	0.190945	1.662	-129.636
								37	0.186295				37	919.833	49.9983					37	0.0543559	46.536	-18.282
								38	0.166245				38	820.836	107.222					38	0.130625	101.382	34.902
								39	0.181762				39	897.448	227.615					39	0.253625	-199.44	109.692
								40	0.197664				40	975.968	108.222					40	0.110886	-73.128	-79.776
								41	0.203265				41	330.306	153.993					41	0.466213	106.368	-111.354
								42	0.197219				42	973.768	104.969					42	0.107797	-41.55	-96.396
								43	0.175947				43	868.738	141.309					43	0.16266	3.324	-141.27
								44	0.179435				44	885.959	90.986					44	0.102698	89.748	-14.958
								45	0.194516				45	279.617	160.45					45	0.57382	156.228	-36.564
								46	0.210925				46	817.334	277.091					46	0.339018	272.568	-49.86
								47	0.320681				47	1583.36	128.071					47	0.0808855	4.986	127.974
								48	0.246122				48	1215.23	319.528					48	0.262937	-250.962	-197.778
								49	0.29386				49	1267.27	376.141					49	0.296812	-339.048	-162.876
								50	0.212454				50	783.424	270.048					50	0.344702	-250.962	-99.72

### Sheet: ADM
		Min	Max	Mean	Std Dev				Track Number	Velocity [µm/sec]			Track Number	Accumulated distance [µm]	Euclidean distance [µm]				Track Number	Directionality	Endpoint X Value	Endpoint Y Value
	Accumulated distance [µm]	125.702	1930.04	907.473	496.729				1	0.273923			1	1627.1	282.765				1	0.173784	-267.582	91.41
	Euclidean distance [µm]	8.47457	484.21	147.239	103.624				2	0.278324			2	834.971	337.652				2	0.404388	-324.09	94.734
	Velocity [µm/sec]	0.0211619	0.324923	0.194758	0.0763696				3	0.26493			3	1573.68	159.898				3	0.101607	116.34	109.692
Forward migration index	X: 0.00763288	Y: 0.0118178							4	0.178258			4	1058.85	111.404				4	0.105212	111.354	-3.324
Directness	0.177687								5	0.273096			5	1622.19	360.987				5	0.22253	289.188	-216.06
									6	0.270424			6	1606.32	196.236				6	0.122165	-89.748	174.51
									7	0.223785			7	1329.28	316.64				7	0.238204	-284.202	139.608
									8	0.324923			8	1930.04	216.29				8	0.112065	-9.972	216.06
									9	0.298841			9	1775.11	192.462				9	0.108422	-114.678	154.566
									10	0.229323			10	1362.18	63.1779				10	0.0463799	36.564	51.522
									11	0.285168			11	1693.9	281.899				11	0.16642	227.694	166.2
									12	0.285169			12	1693.91	312.527				12	0.184501	245.976	192.792
									13	0.241291			13	1433.27	193.207				13	0.134802	-157.89	111.354
									14	0.242157			14	1438.41	33.4058				14	0.023224	33.24	3.324
									15	0.245897			15	1460.63	102.802				15	0.0703824	58.17	84.762
									16	0.284021			16	1687.08	158.344				16	0.0938567	-68.142	142.932
									17	0.297453			17	1392.08	197.561				17	0.141918	194.454	34.902
									18	0.294582			18	1749.82	200.944				18	0.114837	187.806	71.466
									19	0.195123			19	796.103	153.858				19	0.193265	151.242	-28.254
									20	0.224747			20	1335	484.21				20	0.362704	-478.656	-73.128
									21	0.124808			21	741.362	96.6964				21	0.130431	84.762	-46.536
									22	0.113189			22	645.179	148.737				22	0.230537	-46.536	-141.27
									23	0.0993288			23	590.013	91.5459				23	0.155159	-4.986	-91.41
									24	0.131959			24	783.836	164.572				24	0.209957	-164.538	3.324
									25	0.15207			25	903.294	245.763				25	0.272074	-207.75	-131.298
									26	0.0511046			26	303.561	8.47457				26	0.0279172	-8.31	1.662
									27	0.0211619			27	125.702	13.3995				27	0.106597	6.648	-11.634
									28	0.0447355			28	265.729	16.7029				28	0.0628569	-1.662	16.62
									29	0.0904126			29	537.051	28.3028				29	0.0527005	21.606	-18.282
									30	0.162928			30	479.008	83.2494				30	0.173795	74.79	36.564
									31	0.0619446			31	367.951	73.5986				31	0.200023	-66.48	31.578
									32	0.0347758			32	206.568	41.5832				32	0.201305	1.662	-41.55
									33	0.190388			33	822.475	138.535				33	0.168437	-119.664	69.804
									34	0.120787			34	666.742	12.0995				34	0.0181473	-3.324	11.634
									35	0.175469			35	315.845	51.1993				35	0.162103	-11.634	49.86
									36	0.149372			36	268.87	177.461				36	0.660025	66.48	-164.538
									37	0.270699			37	276.113	173.048				37	0.626729	48.198	-166.2
									38	0.236857			38	838.475	69.6059				38	0.0830149	-38.226	58.17
									39	0.226065			39	800.271	211.179				39	0.263884	211.074	6.648
									40	0.188592			40	667.615	67.3059				40	0.100815	-23.268	-63.156
									41	0.235662			41	834.242	63.4614				41	0.0760708	-44.874	44.874
									42	0.157243			42	556.639	123.033				42	0.221028	3.324	122.988
									43	0.171234			43	606.17	142.001				43	0.23426	-136.284	39.888
									44	0.175528			44	621.368	113.272				44	0.182295	109.692	28.254
									45	0.166308			45	588.731	52.0288				45	0.0883745	46.536	23.268
									46	0.221879			46	758.826	202.873				46	0.267351	202.764	-6.648
									47	0.154847			47	548.16	91.5308				47	0.166978	-44.874	79.776
									48	0.278784			48	986.895	72.1584				48	0.0731166	-34.902	-63.156
									49	0.152757			49	540.759	9.972				49	0.0184407	0	-9.972
									50	0.240088			50	849.91	320.977				50	0.37766	161.214	277.554
									51	0.189427			51	670.57	134.489				51	0.200558	-103.044	86.424
									52	0.159728			52	565.437	54.5177				52	0.0964169	43.212	33.24
									53	0.246733			53	873.435	190.384				53	0.217972	134.622	134.622
									54	0.202038			54	545.502	203.668				54	0.373359	93.072	181.158
									55	0.101347			55	358.767	54.4416				55	0.151746	11.634	-53.184

### Sheet: BOC-FLFLF
	Min	Max	Mean	Std Dev				Track Number	Velocity [µm/sec]					Track Number	Accumulated distance [µm]	Euclidean distance [µm]					Track Number	Directionality	Endpoint X Value	Endpoint Y Value
Accumulated distance (µm)	82.0875	1718.15	799.744	440.002				1	0.200177					1	988.375	157.127					1	0.158975	154.566	-28.254
Euclidean distance (µm)	8.31	495.301	190.89	123.948				2	0.205687					2	1015.58	255.024					2	0.251112	-239.328	-88.086
Velocity (µm/sec)	0.151087	0.430819	0.252111	0.0604166				3	0.33115					3	1262.51	429.793					3	0.340427	344.034	-257.61
Forward Migration Index	X: 0.0942921	Y: -0.081497						4	0.29345					4	1448.91	333.549					4	0.230207	43.212	330.738
Directness	0.292533							5	0.259799					5	503.361	124.772					5	0.247878	93.072	83.1
								6	0.290333					6	816.561	127.92					6	0.156657	116.34	53.184
								7	0.213177					7	159.883	129.615					7	0.810687	84.762	-98.058
								8	0.257249					8	1270.17	154.95					8	0.121992	142.932	-59.832
								9	0.193108					9	772.431	295.387					9	0.382413	229.356	-186.144
								10	0.228998					10	844.429	309.351					10	0.366343	254.286	-176.172
								11	0.263122					11	707.14	306.174					11	0.432975	305.808	14.958
								12	0.311167					12	1536.39	58.1463					12	0.0378461	29.916	49.86
								13	0.247566					13	1222.36	285.772					13	0.233788	29.916	284.202
								14	0.301027					14	1091.22	329.361					14	0.301828	-242.652	-222.708
								15	0.341865					15	1687.96	330.738					15	0.19594	0	-330.738
								16	0.272216					16	1344.07	233.841					16	0.17398	-23.268	-232.68
								17	0.279026					17	627.809	118.574					17	0.18887	-118.002	11.634
								18	0.254737					18	573.157	139.232					18	0.24292	127.974	54.846
								19	0.279208					19	645.669	135.195					19	0.209388	98.058	93.072
								20	0.225323					20	225.323	34.1014					20	0.151345	-23.268	-24.93
								21	0.237153					21	1007.9	241.557					21	0.239663	199.44	-136.284
								22	0.180535					22	338.503	63.7004					22	0.188182	-16.62	61.494
								23	0.2189					23	82.0875	74.1222					23	0.902966	24.93	-69.804
								24	0.400037					24	100.009	83.9927					24	0.839849	38.226	-74.79
								25	0.162947					25	763.816	25.3693					25	0.0332139	-21.606	13.296
								26	0.430819					26	619.302	495.301					26	0.799773	4.986	495.276
								27	0.278775					27	522.703	131.393					27	0.251372	-131.298	-4.986
								28	0.264268					28	528.537	115.446					28	0.218426	44.874	106.368
								29	0.208866					29	104.433	26.7989					29	0.256614	-23.268	13.296
								30	0.265626					30	215.821	49.5822					30	0.229738	-31.578	-38.226
								31	0.198346					31	198.346	57.9797					31	0.292317	51.522	-26.592
								32	0.249131					32	622.826	237.759					32	0.381742	147.918	-186.144
								33	0.221122					33	995.049	215.791					33	0.216865	44.874	-211.074
								34	0.34798					34	1718.15	275.235					34	0.160193	240.99	-132.96
								35	0.256754					35	1123.3	469.017					35	0.417535	280.878	-375.612
								36	0.169896					36	753.913	216.698					36	0.287432	-216.06	-16.62
								37	0.266429					37	1315.49	8.31					37	0.00631703	-4.986	-6.648
								38	0.151087					38	745.991	162.647					38	0.218028	31.578	-159.552
								39	0.231848					39	1144.75	375.042					39	0.327618	132.96	-350.682
								40	0.188954					40	625.908	210.419					40	0.336181	204.426	-49.86
								41	0.293161					41	293.161	135.522					41	0.462278	113.016	-74.79
								42	0.173517					42	856.741	156.414					42	0.182568	151.242	39.888
								43	0.196245					43	968.959	91.5459					43	0.0944786	-24.93	88.086

### Sheet: GlcNAc
	Min	Max	Mean	Std Dev				Track Number	Velocity [µm/sec]				Track Number	Accumulated distance [µm]	Euclidean distance [µm]					Track Number	Directionality	Endpoint X Value	Endpoint Y Value
Accumulated distance (µm)	202.415	2018.98	1182.36	428.352				1	0.461168				1	1729.38	347.263					1	0.200802	-231.018	-259.272
Euclidean distance (µm)	20.2873	698.546	280.658	165.326				2	0.316318				2	1403.66	666.346					2	0.47472	472.008	-470.346
Velocity (µm/sec)	0.119813	0.461168	0.291231	0.0637501				3	0.348234				3	1719.4	360.658					3	0.209757	-287.526	-217.722
Forward migration Index	X: -0.0286565	Y: 0.0832026						4	0.351988				4	1429.95	501.718					4	0.350863	460.374	199.44
Directness	0.287695							5	0.323774				5	1598.63	64.1325					5	0.0401171	-54.846	33.24
								6	0.276451				6	1364.98	212.996					6	0.156043	83.1	-196.116
								7	0.313139				7	1546.12	319.26					7	0.206491	-319.104	-9.972
								8	0.404186				8	783.111	370.611					8	0.473255	-368.964	-34.902
								9	0.408908				9	2018.98	168.511					9	0.0834632	162.876	-43.212
								10	0.247282				10	1220.95	245.987					10	0.201471	74.79	234.342
								11	0.266053				11	715.016	334.838					11	0.468295	111.354	-315.78
								12	0.16035				12	791.726	239.334					12	0.302294	1.662	-239.328
								13	0.30255				13	416.006	103.525					13	0.248856	103.044	9.972
								14	0.31866				14	1513.64	356.343					14	0.235422	-337.386	-114.678
								15	0.320996				15	1444.48	156.546					15	0.108375	-9.972	156.228
								16	0.353611				16	1458.65	351.249					16	0.240805	-194.454	292.512
								17	0.295447				17	1384.91	197.001					17	0.142249	84.762	-177.834
								18	0.216547				18	1069.2	97.1666					18	0.0908779	-21.606	-94.734
								19	0.254665				19	445.663	280.292					19	0.628933	247.638	131.298
								20	0.215676				20	579.629	330.988					20	0.571035	249.3	217.722
								21	0.345393				21	1554.27	516.772					21	0.332486	-501.924	122.988
								22	0.357125				22	647.289	367.437					22	0.567656	-9.972	367.302
								23	0.293026				23	1318.62	448.838					23	0.340386	-425.472	142.932
								24	0.313102				24	1545.94	287.531					24	0.185991	-1.662	287.526
								25	0.294512				25	828.315	525.132					25	0.633976	252.624	460.374
								26	0.246881				26	1218.97	269.68					26	0.221235	257.61	-79.776
								27	0.119813				27	591.579	55.3473					27	0.0935587	36.564	41.55
								28	0.27307				28	1348.28	356.033					28	0.264064	61.494	350.682
								29	0.297251				29	1467.68	552.354					29	0.376346	122.988	538.488
								30	0.268819				30	1293.69	137.183					30	0.10604	-44.874	129.636
								31	0.16191				31	799.432	176.054					31	0.220224	174.51	23.268
								32	0.199802				32	212.289	170.992					32	0.805469	-151.242	79.776
								33	0.297413				33	1356.95	279.532					33	0.206001	-119.664	252.624
								34	0.370212				34	1827.92	197.561					34	0.10808	-34.902	-194.454
								35	0.343443				35	1695.75	521.288					35	0.307409	458.712	-247.638
								36	0.24386				36	1204.06	40.164					36	0.0333572	36.564	16.62
								37	0.255298				37	1260.54	33.6119					37	0.0266647	4.986	33.24
								38	0.262502				38	1296.1	142.942					38	0.110286	-142.932	-1.662
								39	0.301105				39	1486.71	160.837					39	0.108183	-156.228	38.226
								40	0.237209				40	1171.22	20.2873					40	0.0173215	11.634	-16.62
								41	0.28954				41	1429.6	214.63					41	0.150132	184.482	109.692
								42	0.294036				42	1451.8	133.053					42	0.0916471	119.664	58.17
								43	0.332158				43	1640.03	276.297					43	0.168471	275.892	14.958
								44	0.329885				44	845.329	604.612					44	0.715238	59.832	601.644
								45	0.320304				45	480.456	357.005					45	0.743055	-216.06	284.202
								46	0.284608				46	907.189	371.965					46	0.410019	-191.13	319.104
								47	0.209611				47	1034.95	142.205					47	0.137403	-99.72	101.382
								48	0.323864				48	202.415	166.208					48	0.821126	-166.2	1.662
								49	0.258576				49	1276.72	200.524					49	0.157062	-109.692	167.862
								50	0.231286				50	1141.98	184.182					50	0.161284	33.24	181.158
								51					51							51

### Sheet: Mannose
	Min	Max	Mean	Std Dev				Track Number	Velocity [µm/sec]					Track Number	Accumulated distance [µm]	Euclidean distance [µm]					Track Number	Directionality	Endpoint X Value	Endpoint Y Value
Accumulated distance (µm)	120.618	1590.57	750.604	403.549				1	0.362549					1	453.186	287.084					1	0.633478	-222.708	-181.158
Euclidean distance (µm)	17.1113	742.008	251.806	161.41				2	0.154947					2	445.473	58.5487					2	0.13143	48.198	-33.24
Velocity (µm/sec)	0.101914	0.45069	0.244998	0.0990033				3	0.142524					3	703.71	207.504					3	0.294871	-119.664	-169.524
Forward migration Index	X: -0.0918016	Y: -0.0446446						4	0.135322					4	668.152	194.191					4	0.290639	-23.268	-192.792
Directness	0.388951							5	0.174647					5	676.755	192.971					5	0.285141	-26.592	-191.13
								6	0.169372					6	285.816	79.1677					6	0.276989	49.86	-61.494
								7	0.221206					7	387.111	303.127					7	0.783049	-279.216	-118.002
								8	0.175477					8	405.791	228.493					8	0.563082	-209.412	-91.41
								9	0.192858					9	229.019	145.963					9	0.637339	-144.594	-19.944
								10	0.126315					10	623.68	213.423					10	0.3422	-177.834	-118.002
								11	0.1845					11	910.968	282.853					11	0.310497	96.396	-265.92
								12	0.216761					12	1070.26	418.629					12	0.391148	63.156	-413.838
								13	0.189298					13	910.999	469.676					13	0.515562	-49.86	-467.022
								14	0.151472					14	747.891	126.672					14	0.169373	119.664	41.55
								15	0.189986					15	759.946	171.798					15	0.226066	-167.862	-36.564
								16	0.132492					16	654.179	98.1143					16	0.149981	-76.452	-61.494
								17	0.199511					17	423.961	237.061					17	0.559158	-181.158	-152.904
								18	0.101914					18	503.199	182.548					18	0.362775	-152.904	-99.72
								19	0.273904					19	1266.8	469.982					19	0.370998	-354.006	-309.132
								20	0.188192					20	929.199	75.7989					20	0.0815744	-19.944	73.128
								21	0.16623					21	820.759	153.13					21	0.186571	137.946	-66.48
								22	0.254585					22	381.878	214.082					22	0.560603	-192.792	93.072
								23	0.144709					23	470.304	200.159					23	0.425594	-162.876	116.34
								24	0.274611					24	1355.89	446.781					24	0.329511	354.006	272.568
								25	0.217331					25	162.998	107.427					25	0.659071	61.494	88.086
								26	0.126672					26	134.589	47.2721					26	0.351233	-46.536	-8.31
								27	0.268838					27	1327.39	516.893					27	0.389405	-307.47	415.5
								28	0.214433					28	120.618	87.0767					28	0.72192	-79.776	34.902
								29	0.272768					29	664.871	580.59					29	0.873237	152.904	560.094
								30	0.103587					30	511.463	17.1113					30	0.0334557	14.958	8.31
								31	0.318438					31	776.193	420.358					31	0.541563	-383.922	171.186
								32	0.255364					32	1260.86	247.102					32	0.195979	-192.792	-154.566
								33	0.332453					33	997.359	320.835					33	0.321684	46.536	317.442
								34	0.45069					34	591.53	392.123					34	0.662896	383.922	-79.776
								35	0.415858					35	805.726	401.565					35	0.498389	-393.894	-78.114
								36	0.433951					36	1057.76	376.097					36	0.355561	-169.524	-335.724
								37	0.413659					37	206.829	158.597					37	0.766801	157.89	14.958
								38	0.276832					38	1366.86	326.269					38	0.2387	254.286	204.426
								39	0.417198					39	1590.57	742.008					39	0.466505	-679.758	-297.498
								40	0.372766					40	1048.4	328.593					40	0.313422	290.85	-152.904
								41	0.166365					41	821.426	156.475					41	0.190492	33.24	-152.904
								42	0.154156					42	761.143	19.4532					42	0.0255579	-18.282	6.648
								43	0.299318					43	1477.88	35.0599					43	0.0237231	18.282	-29.916
								44	0.309618					44	1199.77	266.9					44	0.222459	-257.61	69.804
								45	0.310797					45	1534.56	222.509					45	0.144999	-53.184	216.06
								46	0.404721					46	177.066	124.561					46	0.703476	39.888	-118.002
								47	0.387441					47	1283.4	543.708					47	0.423647	-415.5	350.682
								48	0.351482					48	505.255	296.237					48	0.586313	34.902	294.174
								49	0.206766					49	310.149	145.925					49	0.470499	88.086	-116.34

### Sheet: MurNac
	Min	Max	Mean	Std Dev			Track Number	Velocity [µm/sec]			Track Number	Accumulated distance [µm]	Euclidean distance [µm]				Track Number	Directionality	Endpoint X Value	Endpoint Y Value
Accumulated distance (µm)	116.007	1404.36	556.865	244.678			1	0.290991			1	509.234	257.61				1	0.505877	154.566	-206.088
Euclidean distance (µm)	2.35042	280.332	99.7337	79.1461			2	0.215656			2	336.962	204.433				2	0.606694	-88.086	-184.482
Velocity (µm/sec)	0.0583611	0.290991	0.145824	0.0600556			3	0.164474			3	812.091	184.482				3	0.227169	-174.51	-59.832
Forward Migration Index	X: 0.00724992	Y: -0.0508928					4	0.222745			4	570.784	95.9076				4	0.168028	-84.762	-44.874
Directness	0.189834						5	0.208412			5	534.057	194.063				5	0.363375	171.186	-91.41
							6	0.235619			6	809.94	172.159				6	0.212558	-38.226	-167.862
							7	0.114913			7	215.461	75.8717				7	0.352137	-66.48	36.564
							8	0.235991			8	471.981	199.883				8	0.423497	199.44	13.296
							9	0.199975			9	199.975	78.8356				9	0.394227	-44.874	64.818
							10	0.224855			10	1110.22	280.332				10	0.252501	274.23	-58.17
							11	0.217558			11	258.35	148.244				11	0.573812	49.86	-139.608
							12	0.222776			12	751.868	211.864				12	0.281784	-18.282	-211.074
							13	0.148497			13	733.204	204.291				13	0.278627	-157.89	129.636
							14	0.284427			14	1404.36	75.2503				14	0.0535834	38.226	64.818
							15	0.179968			15	888.59	219.849				15	0.247414	211.074	-61.494
							16	0.176053			16	605.183	127.466				16	0.210624	-98.058	-81.438
							17	0.113428			17	560.051	89.8095				17	0.16036	-89.748	3.324
							18	0.176641			18	805.925	270.248				18	0.335326	-229.356	-142.932
							19	0.141617			19	699.236	154.494				19	0.220948	118.002	99.72
							20	0.143214			20	707.119	97.5496				20	0.137954	38.226	89.748
							21	0.121939			21	602.071	35.2563				21	0.0585584	4.986	34.902
							22	0.137392			22	678.372	35.2171				22	0.0519142	-33.24	11.634
							23	0.131923			23	651.37	36.9024				23	0.0566535	-36.564	-4.986
							24	0.133132			24	657.338	22.1738				24	0.0337328	4.986	21.606
							25	0.112689			25	556.401	118.107				25	0.21227	-4.986	-118.002
							26	0.144684			26	714.375	38.2621				26	0.0535603	31.578	-21.606
							27	0.109017			27	538.269	123.537				27	0.229508	-83.1	-91.41
							28	0.0806233			28	398.077	25.8012				28	0.0648145	6.648	-24.93
							29	0.0583611			29	288.158	29.4038				29	0.10204	19.944	-21.606
							30	0.0987221			30	487.441	33.6529				30	0.0690401	28.254	-18.282
							31	0.0841655			31	415.567	41.5832				31	0.100064	1.662	41.55
							32	0.0751964			32	371.282	29.9621				32	0.080699	24.93	16.62
							33	0.111367			33	549.874	29.0256				33	0.0527859	28.254	-6.648
							34	0.0859188			34	424.224	48.3125				34	0.113884	43.212	21.606
							35	0.154036			35	760.551	143.279				35	0.188389	9.972	142.932
							36	0.0716269			36	353.658	52.1879				36	0.147566	41.55	-31.578
							37	0.0638219			37	315.121	15.3229				37	0.0486254	11.634	9.972
							38	0.079127			38	390.689	51.9225				38	0.1329	-33.24	-39.888
							39	0.162567			39	599.465	19.3821				39	0.0323323	-16.62	9.972
							40	0.12335			40	316.083	61.5165				40	0.194621	-38.226	-48.198
							41	0.0843688			41	116.007	31.9692				41	0.27558	28.254	-14.958
							42	0.0924688			42	271.627	17.6673				42	0.0650425	-11.634	-13.296
							43	0.119536			43	590.207	63.1779				43	0.107044	51.522	36.564
							44	0.069575			44	343.527	2.35042				44	0.00684204	-1.662	1.662
							45	0.138648			45	684.576	39.4003				45	0.0575543	18.282	-34.902

### Sheet: fMLP_V_BOC-FLFLF
		min	max	mean	st dev				Track Number	Velocity [µm/sec]					Track Number	Accumulated distance [µm]	Euclidean distance [µm]					Track Number	Directionality	Endpoint X Value	Endpoint Y Value
Accumulated distance [µm]		182.658	1747.81	1002.41	521.683				1	0.302339					1	1492.8	545.318					1	0.365299	-382.26	-388.908
Euclidean distance [µm]		10.1096	545.318	226.085	141.872				2	0.347096					2	1713.79	139.766					2	0.081554	139.608	-6.648
Velocity [µm/sec]		0.164108	0.377906	0.295601	0.0494301				3	0.306004					3	401.63	228.946					3	0.570042	206.088	-99.72
FMI	X	0.131135	Y	-0.00239746					4	0.285365					4	1408.99	411.643					4	0.292155	-226.032	-344.034
Directness	0.261158								5	0.329076					5	1624.81	169.532					5	0.104339	134.622	103.044
									6	0.247527					6	464.114	225.946					6	0.486834	151.242	167.862
									7	0.29901					7	1476.36	404.741					7	0.274147	393.894	-93.072
									8	0.281199					8	632.699	318.745					8	0.503786	234.342	-216.06
									9	0.303656					9	1499.3	301.963					9	0.201402	68.142	294.174
									10	0.275509					10	275.509	175.992					10	0.638786	136.284	111.354
									11	0.265684					11	182.658	58.2649					11	0.318983	58.17	-3.324
									12	0.306798					12	1514.81	374.986					12	0.247546	347.358	141.27
									13	0.186251					13	512.189	92.3121					13	0.18023	36.564	-84.762
									14	0.256986					14	305.171	87.7089					14	0.287409	-39.888	-78.114
									15	0.252216					15	1245.32	322.723					15	0.25915	284.202	152.904
									16	0.3361					16	1659.49	196.046					16	0.118136	24.93	194.454
									17	0.309785					17	1529.57	41.6496					17	0.0272297	-19.944	-36.564
									18	0.248489					18	1226.92	238.692					18	0.194546	81.438	-224.37
									19	0.278476					19	1374.97	394.003					19	0.286553	388.908	63.156
									20	0.164108					20	810.284	219.485					20	0.270874	-179.496	126.312
									21	0.336912					21	568.539	151.643					21	0.266725	-109.692	-104.706
									22	0.341083					22	1684.1	213.475					22	0.126759	204.426	-61.494
									23	0.258107					23	580.74	138.306					23	0.238155	9.972	-137.946
									24	0.377906					24	1747.81	258.547					24	0.147926	36.564	255.948
									25	0.328656					25	965.426	116.352					25	0.120519	116.34	1.662
									26	0.331971					26	290.474	10.1096					26	0.0348036	9.972	1.662
									27	0.356816					27	669.031	22.1738					27	0.0331432	-4.986	21.606
									28	0.252913					28	553.247	10.5114					28	0.0189995	-3.324	-9.972
									29	0.363649					29	1454.6	354.478					29	0.243695	354.006	-18.282
									30	0.317612					30	913.135	488.653					30	0.535138	428.796	234.342
									31	0.253779					31	761.336	163.325					31	0.214524	139.608	-84.762
									32	0.358164					32	537.246	358.699					32	0.667664	312.456	176.172
