## Supplementary File 2 for "Re-evaluating of Chemotaxis in *Acanthamoeba castellanii* and *Acanthamoeba polyphaga*: A Modern Perspective Using Advanced Imaging and Tracking Technologies"

### Sheet: ADM
Metric	Min	Max	Mean	Std Dev					Track Number	Velocity [µm/sec]					Track Number	Accumulated distance [µm]	Euclidean distance [µm]					Track Number	Directionality	Endpoint X Value	Endpoint Y Value
Accumulated distance (µm)	234.255	2335.06	966.351	470.071					1	0.125831					1	621.292	134.304					1	0.216168	101.382	88.086
Euclidean distance (µm)	21.6698	763.497	290.398	185.691					2	0.140365					2	693.053	85.4274					2	0.123263	68.142	51.522
Velocity (µm/sec)	0.0855649	0.542907	0.269078	0.097469					3	0.274733					3	1356.49	308.658					3	0.227541	-147.918	270.906
Forward migration Index	X: -0.134831	Y: 0.114817							4	0.430172					4	1129.2	624.286					4	0.552856	-428.796	453.726
Directness	0.347973								5	0.299978					5	1274.9	564.106					5	0.44247	-400.542	397.218
									6	0.229996					6	747.487	388.044					6	0.519131	179.496	344.034
									7	0.21905					7	930.963	321.282					7	0.345107	-74.79	312.456
									8	0.16468					8	813.109	70.5323					8	0.0867439	58.17	-39.888
									9	0.173811					9	858.19	161.906					9	0.18866	137.946	84.762
									10	0.223713					10	1104.58	21.6698					10	0.0196181	-21.606	1.662
									11	0.372401					11	1582.71	416.658					11	0.263257	-265.92	320.766
									12	0.267244					12	501.082	301.006					12	0.600711	-250.962	166.2
									13	0.159297					13	408.198	107.774					13	0.264024	-31.578	103.044
									14	0.341505					14	426.881	280.957					14	0.658162	-6.648	280.878
									15	0.316934					15	1148.89	696.901					15	0.606589	-493.614	491.952
									16	0.150701					16	291.983	108.845					16	0.372779	108.03	13.296
									17	0.13159					17	649.725	203.315					17	0.312924	109.692	171.186
									18	0.124936					18	234.255	73.8048					18	0.315062	43.212	59.832
									19	0.308645					19	405.097	300.546					19	0.741913	-122.988	274.23
									20	0.232733					20	625.471	79.776					20	0.127545	0	-79.776
									21	0.126042					21	622.334	84.042					21	0.135043	-76.452	34.902
									22	0.189207					22	484.843	282.53					22	0.582725	-187.806	211.074
									23	0.226594					23	552.322	296.866					23	0.537487	-144.594	259.272
									24	0.268537					24	436.372	321.866					24	0.737596	-317.442	53.184
									25	0.172988					25	854.129	97.0813					25	0.113661	59.832	76.452
									26	0.281074					26	1387.8	629.598					26	0.453666	-232.68	585.024
									27	0.0855649					27	422.476	100.781					27	0.238548	23.268	98.058
									28	0.120401					28	594.478	24.7074					28	0.0415615	8.31	23.268
									29	0.222023					29	1096.24	504.252					29	0.459984	-458.712	209.412
									30	0.148154					30	731.511	121.326					30	0.165857	79.776	91.41
									31	0.299763					31	505.85	450.951					31	0.89147	-428.796	139.608
									32	0.205344					32	1013.89	80.2076					32	0.0791091	-66.48	44.874
									33	0.276987					33	779.026	465.683					33	0.597777	462.036	-58.17
									34	0.365315					34	1118.78	611.835					34	0.546878	-397.218	465.36
									35	0.300657					35	1484.49	127.466					35	0.0858648	-81.438	-98.058
									36	0.274532					36	600.539	479.446					36	0.798359	-370.626	304.146
									37	0.218646					37	1079.56	234.631					37	0.217339	-234.342	11.634
									38	0.212959					38	1051.49	356.788					38	0.339319	-320.766	-156.228
									39	0.200649					39	990.706	150.445					39	0.151857	-144.594	41.55
									40	0.31227					40	722.124	556.859					40	0.771141	-556.77	9.972
									41	0.398481					41	1120.73	354.634					41	0.316431	-320.766	-151.242
									42	0.283031					42	1397.46	147.319					42	0.105419	-59.832	134.622
									43	0.372461					43	1839.02	482.043					43	0.262119	-350.682	-330.738
									44	0.403025					44	831.239	447.797					44	0.53871	423.81	144.594
									45	0.295446					45	1458.76	344.968					45	0.23648	-330.738	-98.058
									46	0.472925					46	2335.06	106.601					46	0.0456525	54.846	91.41
									47	0.381119					47	1548.29	266.465					47	0.172102	84.762	-252.624
									48	0.254973					48	1258.93	202.355					48	0.160735	-136.284	149.58
									49	0.407434					49	2011.71	440.439					49	0.218938	179.496	-402.204
									50	0.305872					50	1510.24	268.468					50	0.177765	-63.156	-260.934
									51	0.364321					51	1798.84	144.068					51	0.0800894	111.354	-91.41
									52	0.236036					52	280.293	205.471					52	0.733057	-202.764	33.24
									53	0.353792					53	884.48	149.93					53	0.169513	-127.974	-78.114
									54	0.542907					54	678.633	510.277					54	0.751919	-510.234	-6.648
									55	0.373168					55	1585.96	763.497					55	0.481409	-327.414	689.73
									56	0.341598					56	1686.64	187.681					56	0.111275	-172.848	-73.128
									57	0.335899					57	1238.63	472.429					57	0.381413	-299.16	-365.64
									58	0.350214					58	503.433	243.186					58	0.483056	-101.382	-221.046
									59	0.200047					59	662.657	135.563					59	0.204574	103.044	-88.086
									60	0.275931					60	1017.5	323.514					60	0.317952	-154.566	-284.202

### Sheet: fMLP
	Min	Max	Mean	Std Dev
Accumulated distance (µm)	97.6128	2081.1	813.967	564.414				Track Number	Velocity [µm/sec]					Track Number	Accumulated distance [µm]	Euclidean distance [µm]					Track Number	Directionality	Endpoint X Value	Endpoint Y Value
Euclidean distance (µm)	65.8538	788.513	286.147	191.537				1	0.355955					1	1757.53	572.426					1	0.3257	-365.64	440.43
Velocity (µm/sec)	0.129182	0.780903	0.347193	0.110411				2	0.206602					2	981.361	362.32					2	0.369201	216.06	290.85
Forward migration Index	X: 0.167842	Y: 0.0849007						3	0.409618					3	1612.87	704.235					3	0.436635	-699.702	79.776
Directness	0.475073							4	0.249845					4	171.769	147.507					4	0.858752	122.988	-81.438
								5	0.225425					5	112.713	88.3365					5	0.783733	-66.48	58.17
								6	0.364453					6	455.566	353.928					6	0.776896	83.1	344.034
								7	0.375472					7	422.406	206.63					7	0.489174	-131.298	-159.552
								8	0.361594					8	406.793	340.418					8	0.836833	304.146	-152.904
								9	0.420458					9	762.079	665.906					9	0.873802	-129.636	653.166
								10	0.195561					10	427.789	218.254					10	0.510192	204.426	76.452
								11	0.129182					11	637.839	67.6742					11	0.106099	61.494	28.254
								12	0.390778					12	586.168	501.478					12	0.85552	34.902	-500.262
								13	0.266431					13	416.298	319.121					13	0.76657	319.104	3.324
								14	0.195758					14	256.932	206.851					14	0.805079	-31.578	204.426
								15	0.265456					15	182.501	104.706					15	0.573729	-104.706	0
								16	0.307565					16	1307.15	477.827					16	0.365548	-159.552	450.402
								17	0.34422					17	882.063	451.385					17	0.511738	397.218	-214.398
								18	0.380419					18	1878.32	286.038					18	0.152284	285.864	-9.972
								19	0.419208					19	2043.64	312.708					19	0.153015	-164.538	-265.92
								20	0.307068					20	1343.42	305.889					20	0.227694	290.85	-94.734
								21	0.421488					21	2081.1	95.8788					21	0.0460713	79.776	-53.184
								22	0.188643					22	200.433	65.8538					22	0.328557	44.874	-48.198
								23	0.320694					23	1463.17	788.513					23	0.538909	264.258	742.914
								24	0.361397					24	1784.4	105.18					24	0.0589442	89.748	54.846
								25	0.437377					25	1612.83	407.149					25	0.252444	393.894	-103.044
								26	0.316569					26	237.426	166.042					26	0.699341	109.692	124.65
								27	0.287008					27	304.946	126.323					27	0.414247	126.312	1.662
								28	0.260858					28	1287.98	89.3161					28	0.0693456	-63.156	-63.156
								29	0.57565					29	899.454	279.532					29	0.31078	279.216	13.296
								30	0.404824					30	1265.07	325.96					30	0.257661	11.634	325.752
								31	0.416408					31	806.791	369.405					31	0.45787	330.738	164.538
								32	0.347151					32	911.272	447.831					32	0.491435	380.598	-236.004
								33	0.500075					33	718.857	486.33					33	0.676533	407.19	265.92
								34	0.432275					34	513.327	334.492					34	0.651616	146.256	300.822
								35	0.248465					35	1226.8	99.8584					35	0.0813976	31.578	-94.734
								36	0.198838					36	981.764	104.706					36	0.106651	0	-104.706
								37	0.382575					37	812.972	357.144					37	0.439307	-126.312	334.062
								38	0.32359					38	1435.93	90.3003					38	0.0628863	89.748	9.972
								39	0.780903					39	97.6128	95.4891					39	0.978243	81.438	49.86
								40	0.340453					40	127.67	104.811					40	0.820958	93.072	-48.198
								41	0.23202					41	551.047	275.972					41	0.500814	-272.568	43.212
								42	0.339486					42	275.832	124.661					42	0.451945	-1.662	124.65
								43	0.302523					43	1021.02	360.102					43	0.35269	192.792	-304.146
								44	0.455629					44	1082.12	772.115					44	0.713521	546.798	-545.136
								45	0.344489					45	732.04	387.335					45	0.529117	-387.246	-8.31
								46	0.323369					46	384.001	152.043					46	0.395946	146.256	41.55
								47	0.416413					47	312.31	265.28					47	0.849414	214.398	156.228
								48	0.481818					48	180.682	176.97					48	0.979455	171.186	44.874
								49	0.309543					49	251.504	70.1199					49	0.278802	69.804	6.648
								50	0.438057					50	492.815	88.9752					50	0.180545	-48.198	-74.79

### Sheet: GlcNac
	Min	Max	Mean	Std Dev				Track Number	Velocity [µm/sec]				Track Number	Accumulated distance [µm]	Euclidean distance [µm]					Track Number	Directionality	Endpoint X Value	Endpoint Y Value
Accumulated distance (µm)	116.514	1834.22	833.575	467.393				1	0.240267				1	1186.32	22.2981					1	0.018796	19.944	-9.972
Euclidean distance (µm)	15.7671	718.738	277.235	172.939				2	0.418372				2	156.889	122.245					2	0.779177	-14.958	121.326
Velocity (µm/sec)	0.0684117	0.50407	0.300585	0.0985701				3	0.285201				3	659.526	464.772					3	0.704706	-450.402	114.678
Forward Migration Index	X: -0.125788	Y: 0.00629215						4	0.24405				4	640.632	172.92					4	0.269921	172.848	-4.986
Directness	0.381309							5	0.220133				5	756.707	429.015					5	0.56695	-422.148	76.452
								6	0.239248				6	1181.29	532.382					6	0.45068	199.44	-493.614
								7	0.234404				7	263.705	93.1313					7	0.353165	-53.184	76.452
								8	0.207829				8	1026.16	378.473					8	0.368826	-317.442	206.088
								9	0.359017				9	695.595	308.631					9	0.443694	-285.864	-116.34
								10	0.24267				10	803.843	279.261					10	0.347407	-279.216	4.986
								11	0.351397				11	636.907	440.584					11	0.691755	-427.134	108.03
								12	0.317877				12	735.091	515.059					12	0.700674	-488.628	162.876
								13	0.303124				13	776.755	519.717					13	0.669088	-518.544	34.902
								14	0.376096				14	1269.32	232.739					14	0.183357	227.694	48.198
								15	0.33809				15	1605.93	277.435					15	0.172756	270.906	59.832
								16	0.298137				16	633.542	261.838					16	0.413292	229.356	-126.312
								17	0.371487				17	1834.22	256.842					17	0.140028	68.142	247.638
								18	0.12466				18	615.507	380.83					18	0.618726	-13.296	380.598
								19	0.240524				19	135.295	23.3273					19	0.172418	1.662	-23.268
								20	0.25645				20	1266.22	319.178					20	0.25207	-91.41	-305.808
								21	0.374209				21	467.761	352.426					21	0.753432	229.356	-267.582
								22	0.269475				22	1330.53	236.968					22	0.1781	44.874	-232.68
								23	0.24926				23	1230.72	206.229					23	0.167567	189.468	-81.438
								24	0.100122				24	494.352	70.5127					24	0.142637	9.972	-69.804
								25	0.456342				25	1055.29	306.624					25	0.290559	280.878	-122.988
								26	0.459229				26	688.843	423.102					26	0.614222	-295.836	-302.484
								27	0.217744				27	1075.11	22.2981					27	0.0207402	-19.944	-9.972
								28	0.342128				28	727.022	310.718					28	0.427385	-142.932	-275.892
								29	0.353571				29	1745.76	483.005					29	0.276673	420.486	237.666
								30	0.372889				30	233.055	120.079					30	0.515237	-119.664	9.972
								31	0.0903219				31	445.964	15.7671					31	0.0353551	14.958	-4.986
								32	0.173832				32	162.968	36.9024					32	0.22644	-29.916	-21.606
								33	0.361891				33	316.655	166.2					33	0.524862	132.96	99.72
								34	0.433291				34	1083.23	117.545					34	0.108513	64.818	-98.058
								35	0.331141				35	1096.9	121.508					35	0.110774	121.326	6.648
								36	0.341201				36	1684.68	439.79					36	0.261053	-267.582	-349.02
								37	0.273896				37	496.437	212.424					37	0.427897	199.44	-73.128
								38	0.50407				38	1638.23	298.166					38	0.182005	-285.864	-84.762
								39	0.239061				39	522.946	265.863					39	0.508394	-262.596	-41.55
								40	0.416841				40	1432.89	615.508					40	0.429556	-586.686	-186.144
								41	0.310703				41	116.514	39.1188					41	0.335744	8.31	38.226
								42	0.274303				42	205.727	139.895					42	0.680001	-127.974	-56.508
								43	0.384261				43	648.44	258.301					43	0.398341	-204.426	-157.89
								44	0.288894				44	848.627	367.809					44	0.433417	-365.64	-39.888
								45	0.0684117				45	337.783	157.189					45	0.465354	-86.424	131.298
								46	0.31772				46	992.876	496.704					46	0.500268	-450.402	209.412
								47	0.453672				47	1219.24	718.738					47	0.589495	-76.452	714.66

### Sheet: Mannan
	Min	Max	Mean	Std Dev				Track Number	Velocity [µm/sec]				Track Number	Accumulated distance [µm]	Euclidean distance [µm]					Track Number	Directionality	Endpoint X Value	Endpoint Y Value
Accumulated distance (µm)	147.548	2043.35	948.591	491.553				1	0.376752				1	1860.21	137.294					1	0.0738053	136.284	16.62
Euclidean distance (µm)	28.4003	810.724	310.412	204.5				2	0.269426				2	1330.29	274.436					2	0.206298	-131.298	240.99
Velocity (µm/sec)	0.124129	0.448271	0.309674	0.0760038				3	0.167637				3	827.706	43.9095					3	0.0530497	38.226	21.606
Forward Migration Index	X: 0.0298827	Y: 0.0438936						4	0.183867				4	907.842	167.862					4	0.184902	0	167.862
Directness	0.357044							5	0.325364				5	711.733	452.653					5	0.635988	201.102	405.528
								6	0.275778				6	224.07	73.5986					6	0.328463	66.48	-31.578
								7	0.323836				7	404.794	199.779					7	0.493532	-11.634	199.44
								8	0.318366				8	577.038	74.1222					8	0.128453	-69.804	-24.93
								9	0.391668				9	1199.48	810.724					9	0.675895	486.966	648.18
								10	0.424693				10	1114.82	696.618					10	0.62487	18.282	696.378
								11	0.353795				11	1746.86	232.882					11	0.133314	171.186	-157.89
								12	0.399841				12	1849.26	692.829					12	0.374651	299.16	624.912
								13	0.307217				13	1286.47	672.7					13	0.522902	307.47	598.32
								14	0.290761				14	1435.63	711.542					14	0.495629	-536.826	467.022
								15	0.35677				15	691.243	408.866					15	0.591493	-242.652	329.076
								16	0.159599				16	788.02	28.4003					16	0.03604	9.972	26.592
								17	0.374245				17	257.293	49.5822					17	0.192707	-11.634	48.198
								18	0.448271				18	644.389	250.968					18	0.389466	1.662	250.962
								19	0.415747				19	571.652	213.908					19	0.374192	-121.326	176.172
								20	0.124129				20	434.453	42.7299					20	0.0983533	9.972	41.55
								21	0.256549				21	1266.71	165.909					21	0.130976	-162.876	-31.578
								22	0.25205				22	1244.5	262.138					22	0.210638	189.468	-181.158
								23	0.405003				23	607.505	146.643					23	0.241385	119.664	-84.762
								24	0.168061				24	577.711	139.964					24	0.242273	139.608	9.972
								25	0.275152				25	911.44	433.349					25	0.475455	427.134	73.128
								26	0.389957				26	1608.57	511.426					26	0.317938	387.246	-334.062
								27	0.331175				27	890.032	442.104					27	0.496728	-442.092	3.324
								28	0.354046				28	685.964	443.866					28	0.647069	-349.02	-274.23
								29	0.304862				29	704.993	188.686					29	0.267643	58.17	-179.496
								30	0.358335				30	1679.7	716.941					30	0.426828	500.262	-513.558
								31	0.24799				31	278.989	64.2186					31	0.230184	11.634	63.156
								32	0.236515				32	1167.79	416.658					32	0.356792	-157.89	-385.584
								33	0.324893				33	1035.6	498.805					33	0.481659	486.966	-108.03
								34	0.270141				34	962.378	405.436					34	0.421286	254.286	-315.78
								35	0.340076				35	786.426	521.839					35	0.663557	470.346	226.032
								36	0.236077				36	147.548	118.283					36	0.801653	-111.354	-39.888
								37	0.362826				37	408.179	140.279					37	0.34367	-83.1	113.016
								38	0.324484				38	365.044	203.885					38	0.558521	-132.96	-154.566
								39	0.3038				39	1500.01	311.611					39	0.207739	-227.694	-212.736
								40	0.204732				40	499.033	104.719					40	0.209844	104.706	-1.662
								41	0.386123				41	361.991	341.924					41	0.944565	156.228	-304.146
								42	0.344128				42	1677.62	239.495					42	0.142759	-231.018	-63.156
								43	0.258423				43	1275.97	320.059					43	0.250837	-76.452	310.794
								44	0.364867				44	843.755	354.945					44	0.420673	254.286	-247.638
								45	0.234955				45	411.171	139.301					45	0.338791	-131.298	-46.536
								46	0.2426				46	1106.86	344.8					46	0.311511	-325.752	-113.016
								47	0.413843				47	2043.35	289.493					47	0.141676	289.188	13.296
								48	0.336343				48	1660.69	315.15					48	0.18977	-249.3	192.792
								49	0.319601				49	898.877	460.422					49	0.512219	372.288	270.906
								50	0.348326				50	957.896	242.857					50	0.253532	209.412	122.988

### Sheet: BOC-FLFLF
	Min	Max	Mean	Std Dev					Track Number	Velocity [µm/sec]					Track Number	Accumulated distance [µm]	Euclidean distance [µm]					Track Number	Directionality	Endpoint X Value	Endpoint Y Value
Accumulated distance (µm)	180.144	1161.59	636.9	212.172					1	0.084155					1	415.516	175.638					1	0.422699	-152.904	-86.424
Euclidean distance (µm)	18.9497	719.07	229.79	149.135					2	0.183532					2	676.773	380.409					2	0.562093	-373.95	-69.804
Velocity (µm/sec)	0.0515629	0.323752	0.180306	0.0649404					3	0.202779					3	950.526	382.043					3	0.401928	69.804	-375.612
Forward Migration Index	X: 0.0277537	Y: -0.0561569							4	0.231708					4	506.862	366.534					4	0.723143	-300.822	-209.412
Directness	0.366571								5	0.192826					5	952.078	331.189					5	0.347859	-49.86	-327.414
									6	0.180595					6	744.954	311.792					6	0.418539	310.794	-24.93
									7	0.120108					7	547.991	280.051					7	0.51105	21.606	-279.216
									8	0.197443					8	691.049	365.084					8	0.528305	-204.426	-302.484
									9	0.162169					9	800.708	164.462					9	0.205396	159.552	-39.888
									10	0.103672					10	511.881	179.573					10	0.35081	91.41	-154.566
									11	0.323752					11	971.257	719.07					11	0.74035	-568.404	-440.43
									12	0.114874					12	567.192	396.442					12	0.698955	254.286	-304.146
									13	0.0828869					13	409.254	55.7452					13	0.136212	-49.86	-24.93
									14	0.0515629					14	254.592	41.1156					14	0.161496	9.972	39.888
									15	0.0824232					15	406.964	36.4505					15	0.0895668	14.958	33.24
									16	0.280349					16	578.219	407.773					16	0.705222	255.948	-317.442
									17	0.10837					17	535.075	102.668					17	0.191876	89.748	49.86
									18	0.115562					18	570.586	58.0512					18	0.10174	56.508	-13.296
									19	0.244082					19	564.44	366.73					19	0.649724	-365.64	28.254
									20	0.135172					20	667.411	62.5628					20	0.0937396	39.888	48.198
									21	0.139751					21	690.02	163.494					21	0.236941	-156.228	-48.198
									22	0.160501					22	672.099	250.439					22	0.372621	240.99	-68.142
									23	0.106503					23	525.86	99.5675					23	0.189342	-24.93	96.396
									24	0.204935					24	1011.87	126.487					24	0.125003	-6.648	-126.312
									25	0.245323					25	1027.29	497.591					25	0.484373	465.36	-176.172
									26	0.211524					26	766.773	472.643					26	0.616404	452.064	137.946
									27	0.231256					27	910.572	183.942					27	0.202007	99.72	-154.566
									28	0.203519					28	470.638	216.22					28	0.459418	-216.06	-8.31
									29	0.152753					29	601.466	98.1847					29	0.163242	81.438	54.846
									30	0.203737					30	802.215	213.649					30	0.266325	196.116	84.762
									31	0.0990106					31	389.854	45.3638					31	0.116361	44.874	6.648
									32	0.169548					32	180.144	144.785					32	0.803717	-96.396	108.03
									33	0.172679					33	518.037	325.769					33	0.628853	285.864	-156.228
									34	0.184329					34	610.589	297.503					34	0.487238	297.498	-1.662
									35	0.273482					35	461.502	173.931					35	0.376881	122.988	122.988
									36	0.174814					36	546.295	245.909					36	0.450139	239.328	56.508
									37	0.135038					37	531.71	18.9497					37	0.0356392	11.634	14.958
									38	0.222536					38	876.235	31.3586					38	0.0357879	26.592	16.62
									39	0.0941728					39	370.805	53.7009					39	0.144822	19.944	-49.86
									40	0.274906					40	738.81	395.601					40	0.535458	-305.808	250.962
									41	0.263827					41	461.698	241.557					41	0.523192	199.44	-136.284
									42	0.168937					42	665.188	162.409					42	0.244155	154.566	49.86
									43	0.17559					43	449.949	236.845					43	0.526383	236.004	-19.944
									44	0.281962					44	634.414	423.494					44	0.667535	312.456	285.864
									45	0.121749					45	479.387	75.9445					45	0.15842	-69.804	29.916
									46	0.216615					46	852.922	208.97					46	0.245004	-161.214	132.96
									47	0.295007					47	1161.59	244.291					47	0.210308	-187.806	156.228
									48	0.166395					48	655.181	76.992					48	0.117513	-64.818	-41.55
									49	0.192617					49	481.542	256.885					49	0.533463	-250.962	-54.846
									50	0.274251					50	977.019	323.664					50	0.331277	-320.766	-43.212

### Sheet: Mannose
Metric	Min	Max	Mean	Std Dev				Track Number	Velocity [µm/sec]				Track Number	Accumulated distance [µm]	Euclidean distance [µm]				Track Number	Directionality	Endpoint X Value	Endpoint Y Value
Accumulated distance [μm]	211.117	1555.3	879.252	352.108				1	0.292284				1	1059.53	266.086				1	0.251136	59.832	259.272
Euclidean distance [μm]	15.6793	676.191	262.544	162.488				2	0.28654				2	1396.88	541.804				2	0.387867	-378.936	-387.246
Velocity [μm/sec]	0.119087	0.407754	0.266402	0.0613154				3	0.191662				3	946.33	82.5664				3	0.0872491	-53.184	63.156
Forward migration index	X: -0.00788461 Y: 0.0305006							4	0.200683				4	990.873	125.929				4	0.127089	-116.34	48.198
Directness	0.341951							5	0.249538				5	1232.09	201.924				5	0.163887	-166.2	-114.678
								6	0.245491				6	1212.11	114.69				6	0.0946202	114.678	1.662
								7	0.162324				7	801.475	127.704				7	0.159336	-79.776	99.72
								8	0.209078				8	1032.32	128.362				8	0.124343	-84.762	96.396
								9	0.169683				9	837.808	207.397				9	0.247548	-23.268	-206.088
								10	0.377313				10	353.731	196.179				10	0.5546	196.116	4.986
								11	0.288753				11	415.083	228.584				11	0.550695	149.58	-172.848
								12	0.407754				12	586.147	391.167				12	0.667353	-21.606	390.57
								13	0.220263				13	1004.95	244.698				13	0.243492	-242.652	31.578
								14	0.23938				14	1122.09	208.652				14	0.185949	-197.778	66.48
								15	0.281296				15	615.334	42.7299				15	0.0694418	9.972	41.55
								16	0.212643				16	1049.93	15.6793				16	0.0149337	-13.296	8.31
								17	0.180348				17	890.466	82.1136				17	0.0922141	-66.48	48.198
								18	0.216001				18	1066.51	126.41				18	0.118528	53.184	-114.678
								19	0.223438				19	1103.22	117.615				19	0.10661	79.776	-86.424
								20	0.29657				20	593.139	217.284				20	0.366329	-189.468	-106.368
								21	0.192688				21	216.774	108.03				21	0.498353	-41.55	-99.72
								22	0.296264				22	462.912	216.22				22	0.467086	-122.988	-177.834
								23	0.212327				23	517.546	183.167				23	0.353915	-147.918	-108.03
								24	0.119087				24	587.994	194.198				24	0.330273	-144.594	129.636
								25	0.235778				25	338.931	124.561				25	0.367512	118.002	39.888
								26	0.336972				26	1326.83	334.289				26	0.251947	-222.708	249.3
								27	0.285211				27	873.459	481.561				27	0.551327	460.374	141.27
								28	0.323224				28	828.261	490.265				28	0.59192	481.98	-89.748
								29	0.345622				29	1555.3	629.424				29	0.404696	423.81	465.36
								30	0.171965				30	849.079	142.903				30	0.168304	-78.114	119.664
								31	0.307411				31	1344.92	600.182				31	0.446258	-501.924	329.076
								32	0.289715				32	706.181	416.088				32	0.589209	-413.838	-43.212
								33	0.318724				33	697.21	302.306				33	0.433594	-300.822	29.916
								34	0.234349				34	497.991	183.092				34	0.367661	-9.972	182.82
								35	0.283485				35	1399.71	349.751				35	0.249874	98.058	-335.724
								36	0.2875				36	503.126	242.675				36	0.482334	242.652	-3.324
								37	0.356525				37	512.505	198.392				37	0.387102	191.13	-53.184
								38	0.293002				38	750.818	468.495				38	0.62398	-172.848	435.444
								39	0.276261				39	1122.31	676.191				39	0.602498	-277.554	616.602
								40	0.242086				40	1044	299.418				40	0.2868	-275.892	-116.34
								41	0.275666				41	1361.1	62.0974				41	0.0456229	16.62	59.832
								42	0.221062				42	1091.49	200.772				42	0.183943	161.214	119.664
								43	0.284685				43	587.162	519.066				43	0.884025	518.544	-23.268
								44	0.295832				44	1460.67	185.497				44	0.126995	-181.158	39.888
								45	0.241276				45	211.117	145.66				45	0.689949	139.608	41.55
								46	0.366916				46	894.357	512.419				46	0.572947	94.734	-503.586
								47	0.321993				47	1287.97	242.931				47	0.188615	201.102	-136.284
								48	0.337878				48	527.934	388.126				48	0.735179	-322.428	216.06
								49	0.308577				49	713.583	288.868				49	0.404813	-285.864	-41.55
								50	0.306962				50	1381.33	272.958				50	0.197605	-44.874	269.244

### Sheet: MurNac
	Min	Max	Mean	Std Dev				Track Number	Velocity [µm/sec]				Track Number	Accumulated distance [µm]	Euclidean distance [µm]				Track Number	Directionality	Endpoint X Value	Endpoint Y Value
Accumulated distance (µm)	234.578	1749.4	684.149	392.061				1	0.195916				1	967.334	297.832				1	0.30789	294.174	46.536
Euclidean distance (µm)	13.7052	641.67	176.195	135.494				2	0.193638				2	956.088	175.866				2	0.183943	89.748	-151.242
Velocity (µm/sec)	0.0507054	0.374708	0.179094	0.0898713				3	0.223169				3	725.301	376.662				3	0.519319	-231.018	297.498
Forward Migration Index	X: -0.0889141	Y: 0.0124878						4	0.297462				4	1468.72	641.67				4	0.436891	-452.064	455.388
Directness	0.265364							5	0.374708				5	866.512	239.432				5	0.276317	-204.426	-124.65
								6	0.35431				6	1749.4	412.069				6	0.235548	-126.312	392.232
								7	0.312593				7	1543.43	260.992				7	0.169099	-259.272	-29.916
								8	0.206675				8	310.012	166.208				8	0.536134	-1.662	-166.2
								9	0.222776				9	1016.41	144.47				9	0.142137	56.508	-132.96
								10	0.2614				10	310.413	125.126				10	0.403094	79.776	96.396
								11	0.294299				11	1453.1	331.339				11	0.228022	-330.738	19.944
								12	0.107939				12	532.951	29.0256				12	0.054462	-11.634	-26.592
								13	0.224299				13	1107.48	75.0849				13	0.067798	66.48	34.902
								14	0.154894				14	764.792	194.908				14	0.254851	-13.296	194.454
								15	0.339102				15	1674.32	291.324				15	0.173996	-242.652	161.214
								16	0.192954				16	470.326	193.892				16	0.41225	-151.242	121.326
								17	0.209358				17	706.582	276.237				17	0.390948	-234.342	146.256
								18	0.229915				18	1135.21	86.6793				18	0.0763556	-73.128	-46.536
								19	0.357214				19	580.472	174.945				19	0.301383	-169.524	-43.212
								20	0.262562				20	262.562	97.8465				20	0.372661	-91.41	-34.902
								21	0.229719				21	1134.24	253.306				21	0.223327	249.3	44.874
								22	0.128735				22	635.631	187.681				22	0.295267	172.848	73.128
								23	0.24427				23	366.405	103.659				23	0.282907	-78.114	-68.142
								24	0.236821				24	888.08	484.053				24	0.545056	-19.944	483.642
								25	0.194889				25	962.266	333.996				25	0.347093	-118.002	312.456
								26	0.102237				26	504.793	106.381				26	0.210742	106.368	-1.662
								27	0.313675				27	568.536	434.955				27	0.765045	-383.922	-204.426
								28	0.102429				28	505.741	131.634				28	0.26028	79.776	-104.706
								29	0.083841				29	413.965	83.1166				29	0.200782	83.1	1.662
								30	0.0931254				30	459.807	102.412				30	0.222729	68.142	-76.452
								31	0.129888				31	641.321	199.993				31	0.311846	-186.144	-73.128
								32	0.172163				32	850.054	229.729				32	0.270252	-207.75	-98.058
								33	0.0974891				33	481.352	88.3365				33	0.183517	18.282	-86.424
								34	0.0744727				34	367.709	18.9497				34	0.0515345	-18.282	4.986
								35	0.0507054				35	250.358	15.3229				35	0.0612039	-14.958	-3.324
								36	0.113625				36	561.023	99.1645				36	0.176757	23.268	-96.396
								37	0.0591438				37	292.022	49.8877				37	0.170835	49.86	-1.662
								38	0.0751225				38	370.917	63.5049				38	0.17121	63.156	-6.648
								39	0.0944036				39	466.118	55.7204				39	0.119542	-53.184	16.62
								40	0.117655				40	580.92	27.4104				40	0.0471845	26.592	-6.648
								41	0.0876301				41	432.674	114.762				41	0.26524	-113.016	-19.944
								42	0.129422				42	234.578	69.8238				42	0.297657	-54.846	43.212
								43	0.0642506				43	317.237	19.3821				43	0.0610965	16.62	-9.972
								44	0.138878				44	685.709	134.612				44	0.19631	-46.536	-126.312
								45	0.186278				45	419.125	211.172				45	0.50384	-186.144	-99.72
								46	0.0837993				46	413.759	13.7052				46	0.0331236	-13.296	-3.324
								47	0.0672112				47	331.855	21.6698				47	0.065299	-18.282	11.634
								48	0.0865952				48	427.564	83.5145				48	0.195326	-56.508	61.494
								49	0.160946				49	794.669	269.577				49	0.339232	-161.214	216.06
								50	0.220113				50	247.627	210.701				50	0.850878	-209.412	23.268

### Sheet: fMLP_V_BOC-FLFLF
	Min	Max	Mean	Std Dev				Track Number	Velocity [µm/sec]				Track Number	Accumulated distance [µm]	Euclidean distance [µm]					Track Number	Directionality	Endpoint X Value	Endpoint Y Value
Accumulated distance (µm)	123.586	1583.36	759.975	310.416				1	0.222716				1	1099.66	71.4853					1	0.0650066	-58.17	-41.55
Euclidean distance (µm)	24.7074	422.926	157.887	99.6072				2	0.147426				2	727.917	78.9581					2	0.108471	-39.888	68.142
Velocity (µm/sec)	0.0805524	0.320681	0.186625	0.0516304				3	0.161138				3	795.62	200.249					3	0.251689	-64.818	189.468
Forward Migration Index	X: -0.0058041	Y: 0.0106474						4	0.195038				4	962.999	84.7457					4	0.0880018	-63.156	56.508
Directness	0.234019							5	0.0889441				5	439.162	24.7074					5	0.0562604	16.62	-18.282
								6	0.140321				6	254.332	137.465					6	0.540493	34.902	-132.96
								7	0.170411				7	670.993	255.689					7	0.38106	69.804	245.976
								8	0.245377				8	644.115	113.455					8	0.176141	-113.016	9.972
								9	0.303001				9	1022.63	199.551					9	0.195135	172.848	99.72
								10	0.167346				10	826.271	79.5333					10	0.0962557	34.902	71.466
								11	0.123586				11	123.586	56.2385					11	0.455056	31.578	46.536
								12	0.126939				12	626.76	84.7457					12	0.135212	16.62	83.1
								13	0.102774				13	507.445	30.1001					13	0.059317	-3.324	29.916
								14	0.179984				14	798.681	315.049					14	0.394461	-302.484	88.086
								15	0.205259				15	230.917	131.708					15	0.570368	89.748	96.396
								16	0.282159				16	987.555	278.17					16	0.281676	-260.934	96.396
								17	0.167676				17	827.901	169.394					17	0.204606	46.536	162.876
								18	0.206676				18	361.682	189.679					18	0.524436	-78.114	-172.848
								19	0.159078				19	785.45	159.067					19	0.202517	69.804	142.932
								20	0.182622				20	342.415	82.5664					20	0.241129	53.184	-63.156
								21	0.188853				21	932.463	145.622					21	0.156169	-114.678	89.748
								22	0.187324				22	409.771	152.94					22	0.373234	-152.904	3.324
								23	0.166923				23	615.529	30.6458					23	0.0497877	29.916	6.648
								24	0.119752				24	591.278	83.3655					24	0.140992	-76.452	33.24
								25	0.143233				25	438.651	50.6569					25	0.115484	-33.24	-38.226
								26	0.153292				26	756.879	47.3013					26	0.0624952	14.958	44.874
								27	0.263989				27	1303.44	235.617					27	0.180765	-154.566	177.834
								28	0.177256				28	875.2	379.933					28	0.43411	377.274	44.874
								29	0.201081				29	992.839	226.728					29	0.228363	104.706	-201.102
								30	0.0805524				30	397.727	34.584					30	0.086954	19.944	-28.254
								31	0.207782				31	1025.92	132.96					31	0.1296	-79.776	106.368
								32	0.230792				32	1139.54	422.926					32	0.371139	191.13	377.274
								33	0.221013				33	1091.25	192.577					33	0.176473	-81.438	174.51
								34	0.114153				34	563.632	77.5996					34	0.137678	-76.452	13.296
								35	0.192893				35	530.456	293.05					35	0.552449	-284.202	-71.466
								36	0.137514				36	678.974	129.647					36	0.190945	1.662	-129.636
								37	0.186295				37	919.833	49.9983					37	0.0543559	46.536	-18.282
								38	0.166245				38	820.836	107.222					38	0.130625	101.382	34.902
								39	0.181762				39	897.448	227.615					39	0.253625	-199.44	109.692
								40	0.197664				40	975.968	108.222					40	0.110886	-73.128	-79.776
								41	0.203265				41	330.306	153.993					41	0.466213	106.368	-111.354
								42	0.197219				42	973.768	104.969					42	0.107797	-41.55	-96.396
								43	0.175947				43	868.738	141.309					43	0.16266	3.324	-141.27
								44	0.179435				44	885.959	90.986					44	0.102698	89.748	-14.958
								45	0.194516				45	279.617	160.45					45	0.57382	156.228	-36.564
								46	0.210925				46	817.334	277.091					46	0.339018	272.568	-49.86
								47	0.320681				47	1583.36	128.071					47	0.0808855	4.986	127.974
								48	0.246122				48	1215.23	319.528					48	0.262937	-250.962	-197.778
								49	0.29386				49	1267.27	376.141					49	0.296812	-339.048	-162.876
								50	0.212454				50	783.424	270.048					50	0.344702	-250.962	-99.72
